# First detection of High pathogenicity Avian Influenza A(H5N1) Clade 2.3.4.4b Genotype EA-2024-DI.2.1 in Egypt associated with migratory wild birds

**DOI:** 10.64898/2026.09.12.750890

**Authors:** Naglaa M. Hagag, Amany Adel, Mostafa R. Zaher, Ali Zanaty, Dalia Said, Asmaa Shaaban, Mostafa M. Saleh, Nehal M. Nabil, Maram M. Tawakol, Heba M. Hassan, Walaa I. Hussien, Naglaa Radwan, Chandana Tennakoon, Hamed Al-Aqnas, Samah Eid, Zienab Mosaad, Ahmed Samy

**Author notes:** Correspondence: Ahmed Samy (,) and Naglaa Haggag (]).

## Abstract

High pathogenicity avian influenza (HPAI) H5 clade 2.3.4.4b is the main driver of the ongoing unprecedented global panzootic. The recently emerged HPAI H5N1 clade 2.3.4.4b genotype EA-2024-DI.2.1 has become predominant in Europe, with migratory wild birds, particularly waterfowl, playing a major role in its dissemination. Egypt lies along major Afro-Eurasian migratory flyways, which have historically played an important role in the introduction of emerging H5Nx viruses into the country. In this study, targeted surveillance was conducted on 416 wild birds offered for sale in in live bird markets (LBMs) and roadside trading points in northern Egypt, mainly in Damietta and Port Said. Of these, 118 birds showing mild clinical signs were examined post-mortem and lung and tracheal tissues were collected, while oropharyngeal and cloacal swabs were collected from apparently healthy birds. Avian influenza virus was detected by RT-qPCR in 22 wild birds, all from tissue samples, whereas all swabs from apparently healthy birds were negative. Waterfowl accounted for 16 of the 22 positive birds (72.7%), with Eurasian teal showing the lowest Ct values (21-25). Phylogenetic and whole-genome analyses showed that the sequenced wild-bird viruses clustered within the recently emerged EA-2024-DI.2.1 sub-lineage and were closely related to contemporary European viruses. Compared with the EA-2021-AB genotype currently circulating in Egyptian poultry, the EA-2024-DI.2.1 viruses showed several HA amino acid differences, including A83D, L104M and T195A. These findings provide evidence for the introduction of EA-2024-DI.2.1 into Egypt through migratory wild birds and highlight the importance of continued genomic surveillance at the wild bird domestic poultry interface and antigenic evaluation against vaccines currently used in Egypt.
