## Supplementary Table S for "First detection of High pathogenicity Avian Influenza A(H5N1) Clade 2.3.4.4b Genotype EA-2024-DI.2.1 in Egypt associated with migratory wild birds"

### Sheet: Table.S1
Table S1. Species, temporal and geographical distribution of wild birds sampled in the study.
Bird species	No. sampled	Collection period (n)	Governorate (n)	Swabs	Tissues
Northern shoveler	137	Sep 2025 (2); Oct (2); Dec (133)	Damietta (4); Ismailia (133)	133	4
Eurasian teal	78	Sep 2025 (2); Oct (5); Nov (8); Dec (63)	Damietta (12); Port Said (5); Ismailia (61)	61	17
Common moorhen	42	Dec 2025 (42)	Ismailia (42)	42	0
Northern pintail	36	Nov 2025 (10); Dec (26)	Damietta (5); Port Said (5); Ismailia (26)	26	10
Mallard duck	18	Dec 2025 (11); Apr 2026 (7)	Damietta (17); Ismailia (1)	8	10
Red-backed shrike	17	Sep 2025 (2); Oct (15)	Damietta (17)	0	17
Common pochard	16	Dec 2025 (16)	Damietta (10); Ismailia (6)	6	10
Gadwall	14	Dec 2025 (14)	Ismailia (14)	14	0
Common quail	12	Sep 2025 (2); Oct (10)	Damietta (12)	0	12
Eurasian coot	11	Dec 2025 (11)	Damietta (3); Ismailia (8)	8	3
Willow warbler	10	Sep 2025 (5); Oct (5)	Damietta (10)	0	10
Common shelduck	8	Dec 2025 (8)	Damietta (8)	0	8
Eurasian jay	5	Oct 2025 (5)	Damietta (5)	0	5
Greater flamingo	4	Dec 2025 (4)	Damietta (4)	0	4
Woodchat shrike	3	Sep 2025 (3)	Damietta (3)	0	3
Eurasian sparrowhawk	3	Dec 2025 (3)	Damietta (3)	0	3
Peregrine falcon	2	Sep 2025 (2)	Damietta (2)	0	2
	416			298	118

### Sheet: Table.S2
Table S2: Primers and probes used for Real tine RT-PCR identification of viruses in samples of the study.
ID	Primer sequences
M-gene	sep1: AGA TGA GTC TTC TAA CCG AGG TCG
	sep2: TGC AAA AAC ATC TTC AAG TCT CTG
	sep-probe: FAM-TCA GGC CCC CTC AAA GCC GA-TAMRA
NDV	F+4839 TCCGGAGGATACAAGGGTCT
	F-4939 AGCTGTTGCAACCCCAAG
	F+4894 [FAM]AAGCGTTTCTGTCTCCTTCCTCCA [TAMRA]
IBV	AIBV-fr: ATGCTCAACCTTGTCCCTAGCA
	AIBV-as: TCAAACTGCGGATCATCACGT
	AIBV-TM: [FAM]TTGGAAGTAGAGTGACGCCCAAACTTCA [TAMRA]

### Sheet: Table.S3
Table S3: Primers used in Reverse Transcriptase-Polymerase Chain Reaction (one step RT-PCR) and Sequence reaction:
Primer ID	Nucleotide Sequence	Reference
PB2 Primers
PB2-1FV2	5'GGAAAGCAGGTCAAATATATTCAATA 3'	FLI
PB2-F1361	5’ATTGATAATGTCATGGGGATG 3’	NLQP
PB2-1421R	5’ GGT AAT AAT CCG ATC ATC CCC AT 3’	NLQP
PB2-F-1775	5'TAG TAC CAA AGG CTG CCA GA 3'	NLQP
PB2-1RV2	5'GGTCGTTTTTAAACAATTCGACAC 3'	FLI
PB2-R828	5'TCTCCAGCAGTGATGCCAGTG 3'	NLQP
PB1 Primers
PB1-2FV3	5’AGCAGGCAAACCATTTGAATGG3’	FLI
PB1-2F -1100	5’AC ACA AAT ACC AGC AGA AAT GCT 3’	NLQP
PB1-F-1433	5’GCA AGC TAG TCG GAA TCA A 3’	NLQP
Pb1 R-867	5’CAC GAC GTT TGC CAA TTT AGC C 3’	NLQP
PB1-1230R	5’ATGTTGAACATGCCCATCATCAT3’	NLQP
PB1-R-2300	5’TTC ATG AAG GAC AAG CTA A 3’	NLQP
PA Primers
PA -3FV2	5'AGC GAA AGC AGG TAC TGA TTC AAA A 3'	FLI
PA+734	5'AACCGAACGGCTGCATTGA 3'	NLQP
PA-1131F	5'ACT CGG TGA GAA CAT GGC ACC3'	NLQP
PA-F1825	5'ACATGACCAAAGAATTCTTTGA3'	NLQP
PA -1312R	5'CTC CTA TTT CAT CAA GTT CTA TCC 3'	NLQP
PA-R-1621	5'CTT TTC CCA CTT GTG TGG CTC C3'	NLQP
PA-R-2193	5'ATA GTA GCA TTG CCA CAA CTA 3'	NLQP
HA Primers
Bm-NS-890R	ATA TCG TCT CGT ATT AGT AGG AAA CAA GGG TGT TTT	(41,42)
Bm-HA-1-	TAT TCG TCT CAG GGA GCA AAA GCA GGG G
KH3-	TAC CAA CCG TCT ACC ATK CCYTG
KH1-	CCTCCAGARTATGCMTAYAAAATTGTC
4FV2	AGCAGGGGTTCAATCTGTCAAAA
4RV2	AGTAGAAACAAGGGTGTTTTTAACTA
NP Primers
NP-5FV2	5'CA CCG AGT GAC ATC AAC ATC A3'	FLI
NP-F370	5'GAT AAT CAC TCA CCG AGT GAC ATC3'	NLQP
NP-5RV2	5'AAG GGT ATT TTT CTT TAA TTG TCA T A C3'	FLI
NP-R764	5'TCC ATC ATT GCT CTT TGT3'	NLQP
NA Primers
6FV2	AGCAAAAGCAGGAGTTTAAAATGA	(41,42)
BA-NA-1	TAT TGG TCT CAG GGA GCA AAA GCA GGA GT
N1- 608-F	AAT AAC AGA CAC CAT CAA GAG TTG
BaNA-1413-R-	ATA TGG TCT CGT ATT AGT AGA AAC AAG GAG TTT TTT
N1-R-720 -	CAT GCA CAT TCA GAC TCT TG
6RV2-	TAGAAACAAGGAGTTTTTTGAACAAAC
M Primers
M-7FV2	5'CAAAAGCAGGTAGATGTTGAAAGA 3'	FLI
M-7RV2	5'AACAAGGTAGTTTTTTACTCCAATTC 3'	FLI
M-F710	5'GTTCTTGAAAATTTGCAGG C 3'	NLQP
M-R424	5'GTTGTATGAGACCCATGC 3'	NLQP
NS Primers
NS-8FV2	5’AAA AGC AGG GTG ACA AAG ACA TAA 3’	FLI
NS-8RV2	5’AGT AGA AAC AAG GGT GTT TTT TAT CA 3’	FLI
NS-R598	5’GAG TTA TCA TTC CAT TCA AGT CC 3’	SEPRL
NS-F327	5’GACTGG TTC ATG CTC ATG CC 3’	SEPRL

### Sheet: Table.S4
Table 4: The mutation analysis of NA amino acid sequence for the strains under investigation in comparison to the reference strains of the clade 2.3.4.4b
Strains	Genotype	Deletion In Stalk Region	HB-sites			Oseltamivir sensitive marker				N-glycosylation sites
		(50-70 aa residue)	366-373	399-404	431-433	119	223	275	295	50	58	63	68	71	86	88	146	235	398
A/duck/Chelyabinsk/1207-1/2020_H5N8	H5N8-EA-2020-A	NO	TSRSGFEI	WSGYSG	PEE	E	I	H	N	-	NETV	-	-	NTSV	NNTE	-	NGTV	-	NWSG
A/Canada_goose/Sweden/2021_H5N8	H5N8-EA-2021-Q	NO	TSRSGFEI	WSGYSG	PEE	E	I	H	N	-	NETV	-	-	NTSV	NNTE	-	NGTV	-	NWSG
A/duck/Saratov/29-02V/2021_H5N1	H5N1-EA-2021-AB	NO	SSRSGFEM	WSGYSG	PKE	E	I	H	N	NQSI	NNTW	NQTY	NISN	-	-	NSSL	NGTV	NGSC	-
A/Eurasian_Wigeon/Netherlands/5/2020_H5N1	H5N1-EA-2021-C	NO	SSRSGFEM	WSGYSG	PKE	E	I	H	N	NQSI	NNTW	NQTY	NISN	-	-	NSSL	NGTV	NGSC	-
A/laying-hen/Bulgaria/2025_H5N1	H5N1-EA-2024-DI.2.1	NO	SSRSGFEM	WSGYSG	PKE	E	I	H	N	NQSI	NNTW	NQTY	NISN	-	-	NSSL	NGTV	NGSC	-
PX662620-A/domestic duck/Germany-BB/2025_2025	H5N1-EA-2024-DI.2.1	NO	SSRSGFEM	WSGYSG	PKE	E	I	H	N	NQSI	NNTW	NQTY	NISN	-	-	NSSL	NGTV	NGSC	-
A/EGY/Broiler chicken/469/2026	H5N1-EA-2021-AB	NO	SSRSGFEM	WSGYSG	PKE	E	I	H	N	NQSI	NNTW	NQTY	NISN	-	-	NSSL	NGTV	NGSC	-
A/EGY/Eurasian teal/S99/2025	H5N1-EA-2024-DI.2.1	NO	SSRSGFEM	WSGYSG	PKE	E	I	H	N	NQSI	-	NQTY	NISN	-	-	NSSL	NGTV	NGSC	-
A/EGY/Eurasian teal/S12/2025	H5N1-EA-2024-DI.2.1	NO	SSRSGFEM	WSGYSG	PKE	E	I	H	N	NQSI	-	NQTY	NISN	-	-	NSSL	NGTV	NGSC	-

### Sheet: Table.S5
Table 5: the Pathogenic and mammalian markers for the strains under investigation in comparison to the reference strains of the clade 2.3.4.4b
Strains	Genotype	M1	M2		NP			NS					PA				PB1	PB1-F2		PB2
		166	64	69	33	109	184	42	80–84 Amino Acid Deletion	92	149	PDZ motif (227–230)	127	550	613	672	13	73	82	627	504	701
		A^	S^	P^	V	I	K^	S^	no	D^~	A^	GSEV	V^	L	E	L^	P~	K	S~	E	V~	D
*A/Canada_goose/Sweden/2021|EPI1853091-H5N8	H5N8-EA-2021-Q	-	-	-	-	-	-	-	no	-	-	GSEV	-	-	-	-	-	-	-	-	-	-
*A/duck/Saratov/29-02V/2021|EPI1922925-H5N1	H5N1-EA-2021-AB	-	-	-	-	-	-	-	no	-	-	ESEV	-	-	-	-	-	-	-	-	-	-
*A/Eurasian_Wigeon/Netherlands/5/2020|EPI1807259-H5N1	H5N1-EA-2021-C	-	-	-	-	-	-	-	no	-	-	ESEV	-	-	-	-	-	-	-	-	-	-
*A/laying-hen/Bulgaria/2025|EPI5045066-H5N1	H5N1-EA-2024-DI.2.1	-	-	-	-	-	-	-	no	-	-	EPEV	-	-	-	-	-	-	-	-	-	-
PX662620-A/domestic duck/Germany-BB/2025AI04597/2025	H5N1-EA-2024-DI.2.1	-	-	-	-	-	-	-	no	-	-	ESEV	-	-	-	-	-	-	-	-	-	-
A/EGY/Eurasian teal/S99/2026'	H5N1-EA-2024-DI.2.1	-	-	-	-	-	-	-	no	-	-	ESEV	-	-	-	-	-	-	P	-	-	-
A/EGY/Eurasian teal/S12/2026'	H5N1-EA-2024-DI.2.1	-	-	-	-	-	-	-	no	-	-	ESEV	-	-	-	-	-	-	P	-	-	-
